# Fine-scale sampling uncovers the complexity of migrations in 5th-6th century Pannonia

**DOI:** 10.1101/2022.09.26.509582

**Authors:** Deven N. Vyas, István Koncz, Alessandra Modi, Balázs Gusztáv Mende, Yijie Tian, Paolo Francalacci, Martina Lari, Stefania Vai, Péter Straub, Zsolt Gallina, Tamás Szeniczey, Tamás Hajdu, Rita Radzevičiūtė, Zuzana Hofmanová, Sándor Évinger, Zsolt Bernert, Walter Pohl, David Caramelli, Tivadar Vida, Patrick J. Geary, Krishna R. Veeramah

## Abstract

As the collapse of the Western Roman Empire accelerated during the 4th and 5th centuries, arriving “barbarian” groups began to establish new communities in the border provinces of the declining (and eventually former) empire. This was a time of significant cultural and political change throughout not only these border regions but Europe as a whole.^1,2^ To better understand post-Roman community formation in one of these key frontier zones after the collapse of the Hunnic movement, we generated new paleogenomic data for a set of 38 burials from a time series of three 5th century cemeteries^3–5^ at Lake Balaton, Hungary. We utilized a comprehensive sampling approach to characterize these cemeteries along with data from 38 additional burials from a previously published mid-6th century site^6^ and analyzed them alongside data from over 550 penecontemporaneous individuals^7–19^. The range of genetic diversity in all four of these local burial communities is extensive and wider ranging than penecontemporaneous Europeans sequenced to date. Despite many commonalities in burial representation and demography, we find that there were substantial differences in genetic ancestry between the sites. We detect evidence of northern European gene flow into the Lake Balaton region. Additionally, we observe a statistically significant association between dress artefacts and genetic ancestry among 5th century genetically female burials. Our analysis shows that the formation of early Medieval communities was a multifarious process even at a local level, consisting of genetically heterogeneous groups.
