## Supplementary Table S1 for "Fine-scale sampling uncovers the complexity of migrations in 5th-6th century Pannonia"

### Sheet: Table 1
Supplemental Table S1. Information about newly sequenced data
Burial ID	Sequence ID	Site name	Country	Osteological Age	Type of Bone Sampled	Library Strandedness	UDG treatment	5p C>T Frequency	3p G>A Frequency	Sequencing Type	Mean Read Length (reads less than 30bp excluded)	Average Coverage of autosomal 1240K SNPs (×)	Number of autosomal 1240K SNPs covered (out of 1,126,140)	Coverage of autosomes (WGS)	Genetic Sex	Rate X	Rate Y	Mitochondrial contamination estimates (Schmutzi)	Nuclear contamination estimate 1	Nuclear contamination estimate 1 standard error	Nuclear contamination estimate 2	Nuclear contamination estimate 2 standard error	Average Mitochondrial coverage (×)	Mitochondrial reads	Mitochondrial haplogroup identification (PhyloTree 16, MitoTool)	NRY haplogroup	Biological Kindred
Bal_26	Bal_26	Balatonszemes - Szemesi berek	Hungary	maturus1	Petrous	Double-stranded	Untreated	0.207688	0.201561	1240K	53	0.67	419040	—	Female	0.728576	0.0261	(0.01 - 0.02)	—	—	—	—	0.66	235	—	—
Bal_111	Bal_111	Balatonszemes - Szemesi berek	Hungary	infans1	Petrous	Double-stranded	Untreated	0.221031	0.215558	1240K	55	1.81	637124	—	Male	0.367464	0.574279	(0 - 0.02)	0.00898324	0.00268308	0.00456139	0.00441623	8.47	3248	H, H2a	I1a1b1
Bal_143	Bal_143	Balatonszemes - Szemesi berek	Hungary	infans2	Petrous	Double-stranded	Untreated	0.254743	0.250153	1240K	56	2.01	646143	—	Male	0.361252	0.571149	(0 - 0.02)	0.00724176	0.00250015	0.016809	0.0053083	7.48	2797	R0a1a1	J2a1a1a2
Bal_144	Bal_144	Balatonszemes - Szemesi berek	Hungary	adultus1, adultus2	Petrous	Double-stranded	Untreated	0.242922	0.236917	1240K	55	2.14	668665	—	Female	0.709585	0.023326	(0 - 0.02)	—	—	—	—	6.19	2273	K1a4	—
Bal_146	Bal_146	Balatonszemes - Szemesi berek	Hungary	infans1	Petrous	Double-stranded	Untreated	0.236254	0.231649	1240K	55	2.11	678973	—	Male	0.375378	0.593298	(0 - 0.02)	0.00890151	0.00249182	0.00388076	0.00388403	4.9	1858	H11	G2a2b2a1a1b1a1a3a1	BAL1
Bal_148	Bal_148	Balatonszemes - Szemesi berek	Hungary	adultus1	Petrous	Double-stranded	Untreated	0.190726	0.186137	1240K	58	1.91	633319	—	Female	0.703601	0.022351	(0 - 0.02)	—	—	—	—	5.36	1918	H13a2c, H13a2c1	—
Bal_149	Bal_149	Balatonszemes - Szemesi berek	Hungary	adultus2, maturus1	Petrous	Double-stranded	Untreated	0.315295	0.31196	1240K	54	1.19	579464	—	Male	0.370875	0.502697	(0 - 0.02)	0.0137161	0.00452042	0.0169063	0.00785749	5.16	1980	X1'2'3	G2a2b2a1a1b	BAL1
Bal_150	Bal_150	Balatonszemes - Szemesi berek	Hungary	adultus2	Petrous	Double-stranded	Untreated	0.221945	0.217726	1240K	56	1.92	623716	—	Female	0.702141	0.015518	(0 - 0.02)	—	—	—	—	4.96	1780	H11	—	BAL1
Bal_267	Bal_267	Balatonszemes - Szemesi berek	Hungary	infans1	Petrous	Double-stranded	Untreated	0.267662	0.267042	1240K	54	0.87	430046	—	Female	0.700852	0.0276	(0 - 0.02)	—	—	—	—	5.36	2123	J1c5	—	BAL2
Bal_269	Bal_269	Balatonszemes - Szemesi berek	Hungary	maturus2	Petrous	Double-stranded	Untreated	0.237702	0.232931	1240K	54	0.22	186655	—	Female	0.733571	0.028175	(0.01 - 0.02)	—	—	—	—	0.32	111	—	—	BAL2
Fonyod_278	FVD001	Fonyód - Mérnöki telep	Hungary	infans2	Petrous	Single-stranded	UDG	0.209612	0.004384	1240K	46	1.32	673409	—	Female	0.80546	0.012979	(0.01 - 0.02)	—	—	—	—	5.8	3160	H5p	—
Fonyod_304	FVD002	Fonyód - Mérnöki telep	Hungary	infans2	Tibia	Single-stranded	UDG	0.149477	0.004715	1240K	48	0.76	517891	—	Male	0.409531	0.457152	(0 - 0.02)	0.0195055	0.00520994	0.0222327	0.00835367	28.44	18004	H4a1a1a	R1b1	FONYOD1
Fonyod_305	FVD003	Fonyód - Mérnöki telep	Hungary	infans2	Tibia	Single-stranded	UDG	0.13364	0.005795	1240K	45	0.02	24558	—	Female	0.75755	0.039597	(0.01 - 0.02)	—	—	—	—	0.33	202	—	—
Fonyod_316	FVD004	Fonyód - Mérnöki telep	Hungary	maturus1	Petrous	Single-stranded	UDG	0.165989	0.004591	1240K	47	1.83	735853	—	Male	0.403739	0.489278	(0.01 - 0.02)	0.0110925	0.0022443	0.0110485	0.00358943	4.6	2212	H1, H2	G2a2b2a
Fonyod_336	FVD005	Fonyód - Mérnöki telep	Hungary	adultus1	Petrous	Single-stranded	UDG	0.164429	0.004337	1240K	48	2.6	791105	—	Male	0.396636	0.506901	(0 - 0.04)	0.00541061	0.00136146	0.00275319	0.00209549	5.8	2670	H4a1a, H4a1a1a	R1b1	FONYOD1
Fonyod_444	FVD006	Fonyód - Mérnöki telep	Hungary	adultus1, adultus2	Petrous	Single-stranded	UDG	0.177257	0.004852	1240K	47	2.03	731210	—	Female	0.809165	0.014367	(0.01 - 0.05)	—	—	—	—	8.19	4262	H, H9, H46, H52, H69	—
Fonyod_468	FVD011	Fonyód - Mérnöki telep	Hungary	adultus2	Petrous	Single-stranded	UDG	0.210788	0.00437	1240K	48	1.92	658008	—	Female	0.751857	0.011943	(0 - 0.02)	—	—	—	—	14.53	10450	J2a1a1a	—
Fonyod_469	FVD007	Fonyód - Mérnöki telep	Hungary	adultus2	Petrous	Single-stranded	UDG	0.208415	0.004595	1240K	47	3.43	859675	—	Female	0.803729	0.01458	(0.01 - 0.02)	—	—	—	—	7.32	4020	T2c1c	—
Fonyod_489	FVD012	Fonyód - Mérnöki telep	Hungary	adultus1	Petrous	Single-stranded	UDG	0.151871	0.004342	1240K	48	3.46	818682	—	Female	0.761663	0.008491	(0 - 0.02)	—	—	—	—	25.82	20151	U5a2a	—
Fonyod_490	FVD008	Fonyód - Mérnöki telep	Hungary	adultus1	Petrous	Single-stranded	UDG	0.165811	0.004541	1240K	47	2.99	794787	—	Female	0.783909	0.012906	(0.01 - 0.02)	—	—	—	—	6.38	3234	K1a, K1a24, K1a30	—
Fonyod_491	FVD013	Fonyód - Mérnöki telep	Hungary	adultus1	Petrous	Single-stranded	UDG	0.158653	0.004726	1240K	49	0.9	539618	—	Female	0.817022	0.010367	(0.01 - 0.03)	—	—	—	—	15.94	12125	H4a1a1a	—
Fonyod_536	FVD009	Fonyód - Mérnöki telep	Hungary	infans1	Petrous	Single-stranded	UDG	0.231814	0.004879	1240K	48	1.66	651022	—	Male	0.412637	0.572464	(0 - 0.02)	0.00678053	0.00215909	0.0010978	0.0022457	10.25	7002	J2b1c	E1b1b1a1b1
Fonyod_666	FVD010	Fonyód - Mérnöki telep	Hungary	adultus1	Petrous	Single-stranded	UDG	0.204229	0.00518	1240K	47	0.88	504893	—	Female	0.789355	0.012221	(0 - 0.02)	—	—	—	—	10.22	8825	U5b2a2a1	—
Hacs_15	Hacs_15	Hács - Béndekpuszta	Hungary	maturus2, senilis	Petrous	Double-stranded	Untreated	0.252624	0.249249	1240K	56	0.53	335439	—	Male	0.351732	0.603388	(0.01 - 0.02)	0.00663735	0.00737309	0.0195703	0.0144328	1.47	554	—	R1b1a1b1
Hacs_16	Hacs_16	Hács - Béndekpuszta	Hungary	adultus2	Petrous	Double-stranded	Untreated	0.179757	0.177684	1240K	55	0.42	284660	—	Female	0.708632	0.029043	(0.01 - 0.02)	—	—	—	—	1.45	548	—	—
Hacs_19	Hacs_19	Hács - Béndekpuszta	Hungary	maturus1, maturus2	Petrous	Double-stranded	Untreated	0.242269	0.240692	1240K	55	0.59	357677	—	Female	0.708078	0.020127	(0.01 - 0.02)	—	—	—	—	1.46	524	—	—
Hacs_20	Hacs_20	Hács - Béndekpuszta	Hungary	adultus1	Petrous	Double-stranded	Untreated	0.249731	0.242502	1240K	54	0.51	334933	—	Female	0.740769	0.024101	(0 - 0.02)	—	—	—	—	1.68	599	—	—	HACS1
Hacs_24	Hacs_24	Hács - Béndekpuszta	Hungary	infans1	Petrous	Double-stranded	Untreated	0.179561	0.175273	1240K	55	0.36	255817	—	Male	0.355056	0.6225	(0.01 - 0.02)	0.00375063	0.00630659	0.00189163	0.00396586	1.73	630	—	J2b2a1	HACS1
Bal_268	BAL-268	Balatonszemes - Szemesi berek	Hungary	infans2	Petrous	Double-stranded	Untreated	0.20473	0.199719	WGS	55	10.09	1116877	9.68	Female	1.17022	0.020324	(0.01 - 0.03)	—	—	—	—	146.72	305985	J1c5	—	BAL2
Hacs_1	HACS-1	Hács - Béndekpuszta	Hungary	adultus1	Petrous	Double-stranded	Untreated	0.213666	0.20616	WGS	55	11.21	1120721	10.57	Female	0.83276	0.017591	(0.01 - 0.03)	—	—	—	—	149.14	451832	HV, HV0e	—
Hacs_4	HACS-4	Hács - Béndekpuszta	Hungary	maturus2	Petrous	Double-stranded	Untreated	0.269864	0.268284	WGS	53	11.05	1117839	11.07	Female	0.801058	0.01678	(0.01 - 0.03)	—	—	—	—	149.03	539111	V	—	HACS1
Hacs_5	HACS-5	Hács - Béndekpuszta	Hungary	adultus1	Petrous	Double-stranded	Untreated	0.204071	0.205107	WGS	56	8.21	1112634	7.93	Male	0.408566	0.450524	(0.01 - 0.03)	0.0106089	0.000846015	0.00945866	0.00163376	148.14	428662	H39	I2a1a2a2a1
Hacs_10	HACS-10	Hács - Béndekpuszta	Hungary	infans1	Petrous	Double-stranded	Untreated	0.222139	0.220396	WGS	54	9.33	1113210	8.89	Male	0.407131	0.453563	(0.01 - 0.03)	0.0147368	0.000928326	0.0158624	0.00192451	155.11	595210	H16	J2b2a1a1a1a1a1a1
Hacs_13	HACS-13	Hács - Béndekpuszta	Hungary	adultus2	Petrous	Double-stranded	Untreated	0.230583	0.229075	WGS	55	8.91	1111680	8.88	Female	0.789596	0.017182	(0.01 - 0.03)	—	—	—	—	143.13	360777	H31	—
Hacs_17	HACS-17	Hács - Béndekpuszta	Hungary	adultus1	Petrous	Double-stranded	Untreated	0.254231	0.257546	WGS	54	4.92	1098348	5.15	Female	0.86931	0.019863	(0.01 - 0.03)	—	—	—	—	135.79	374905	H	—
Hacs_18	HACS-18	Hács - Béndekpuszta	Hungary	adultus2	Petrous	Double-stranded	Untreated	0.218253	0.217691	WGS	53	7.65	1112837	7.46	Female	0.822499	0.020162	(0 - 0.02)	—	—	—	—	121.54	194749	U5a1c2a	—
Hacs_21	HACS-21	Hács - Béndekpuszta	Hungary	infans1	Petrous	Double-stranded	Untreated	0.201746	0.199365	WGS	54	7.1	1105411	6.8	Male	0.40681	0.443897	(0.01 - 0.03)	0.00932366	0.000884656	0.00888853	0.00163811	146.62	368488	H7	E1b1b1a1b1a10a2h
Hacs_22	HACS-22	Hács - Béndekpuszta	Hungary	adultus1	Petrous	Double-stranded	Untreated	0.185198	0.185138	WGS	53	7.28	1108455	7.15	Male	0.409479	0.450617	(0 - 0.02)	0.00766415	0.000783495	0.00832562	0.00159686	133.3	261450	H3	E1b1b1a1b1a1
Bard_T2	Bard_T2	Bardonecchia	Italy	adultus1	Petrous	Double-stranded	Untreated	0.259988	0.25584	1240K	57	1.13	555782	—	Male	0.385754	0.604082	—	0.017258	0.016043	0.004142	0.006402	2.19	790	—	R1b1a1b1a1a2	BARD1
Bard_T6	Bard_T6	Bardonecchia	Italy	maturus1	Petrous	Double-stranded	Untreated	0.240201	0.236446	1240K	58	0.39	306226	—	Male	0.391968	0.617907	—	6.61e-05	6.61e-05	0	0	0.98	341	—	R1b1a1b1a1a2
Bard_T7A	Bard_T7A	Bardonecchia	Italy	adultus1	Petrous	Double-stranded	Untreated	0.214708	0.209881	1240K	57	2.76	779542	—	Male	0.390794	0.607479	(0.02 - 0.04)	0.012076	0.017853	0.002238	0.004472	13.59	5213	W1, W1c	R1b1a1b1a1a2b
Bard_T8_rid	Bard_T8_rid	Bardonecchia	Italy	adultus2	Petrous	Double-stranded	Untreated	0.224892	0.222769	1240K	56	2.04	735875	—	Female	0.772271	0.016407	(0.01 - 0.03)	—	—	—	—	5.96	2254	U5b	—
Bard_T10	Bard_T10	Bardonecchia	Italy	adult (adultus-senilis)	Petrous	Double-stranded	Untreated	0.241615	0.238142	1240K	56	3.85	845032	—	Female	0.753089	0.017628	(0.01 - 0.03)	—	—	—	—	12.09	4749	U3a1	—	BARD1
Bard_T11	Bard_T11	Bardonecchia	Italy	adultus2	Petrous	Double-stranded	Untreated	0.227038	0.224189	1240K	59	1.85	667650	—	Female	0.748116	0.015604	(0.01 - 0.03)	—	—	—	—	7.92	2698	U3a1	—	BARD1
Bard_T12	Bard_T12	Bardonecchia	Italy	maturus2, senilis	Petrous	Double-stranded	Untreated	0.257801	0.252201	1240K	56	2.49	739103	—	Male	0.389168	0.632155	(0.01 - 0.03)	0.008587	0.005419	0.002327	0.003848	8.92	3326	H3	R1b1a1b1a1a2
To_Lav_T10US67_ind1	To_Lav_T10US67_ind1	Torino - Lavazza	Italy	infans1	Petrous	Double-stranded	Untreated	0.278327	0.273405	1240K	56	2.22	699574	—	Female	0.772937	0.016929	(0.02 - 0.04)	—	—	—	—	11.46	4407	W3a1, W3a1d	—
To_Lav_T10US67_ind2	To_Lav_T10US67_ind2	Torino - Lavazza	Italy	infans1	Petrous	Double-stranded	Untreated	0.268858	0.265584	1240K	56	1.64	606761	—	Male	0.377905	0.67738	—	0.01939	0.022113	0.003953	0.007018	9.91	3641	K1c2	R1b1a1b1a1a2
To_Lav_T1US6	To_Lav_T1US6	Torino - Lavazza	Italy	adultus1	Petrous	Double-stranded	Untreated	0.197662	0.195004	1240K	55	1.49	596053	—	Male	0.366898	0.613062	—	0.009738	0.009393	0.003013	0.004937	4.29	1501	T2b7a2	G2a2a1a2a
To_Lav_T2US16	To_Lav_T2US16	Torino - Lavazza	Italy	infans1	Petrous	Double-stranded	Untreated	0.234354	0.227012	1240K	51	0.47	348710	—	Male	0.395264	0.53327	—	0.024816	0.025024	0.01046	0.015826	3.03	1190	—	I1a1b1
To_Lav_T37US60	To_Lav_T37US60	Torino - Lavazza	Italy	maturus1	Petrous	Double-stranded	Untreated	0.269914	0.265092	1240K	54	0.47	317489	—	Male	0.367925	0.654887	—	0.025871	0.032105	0.009641	0.01635	2.16	830	—	J2a1a
To_Lav_T38US344	To_Lav_T38US344	Torino - Lavazza	Italy	adultus1, adultus2	Petrous	Double-stranded	Untreated	0.264337	0.258134	1240K	53	1.76	626222	—	Female	0.736602	0.026059	—	—	—	—	—	7.32	2816	U4c1a	—
To_Lav_T90US339	To_Lav_T90US339	Torino - Lavazza	Italy	maturus2, senilis	Petrous	Double-stranded	Untreated	0.317793	0.311175	1240K	53	0.94	539518	—	Male	0.388899	0.517924	(0.01 - 0.03)	0.019409	0.020521	0.005684	0.00905	3.3	1284	—	R1b1a1b1b
Bard_T1	BARD-T1	Bardonecchia	Italy	infans2	Petrous	Double-stranded	Untreated	0.177438	0.178338	WGS	56	6.46	1121223	6.54	Male	0.479722	0.488585	(0.07 - 0.09)	0.011744	0.010562	0.000904	0.001664	146.12	266029	H11	R1b1a1b1a1a
